# Improved SILAC quantification with data independent acquisition to investigate bortezomib-induced protein degradation

**DOI:** 10.1101/2020.11.23.394304

**Authors:** Lindsay K Pino, Josue Baeza, Richard Lauman, Birgit Schilling, Benjamin A Garcia

**Affiliations:** Department of Biochemistry and Biophysics, University of Pennsylvania, Philadelphia, PA, U.S.A; Buck Institute for Research on Aging, Novato, CA, U.S.A

**Keywords:** protein turnover, pulse SILAC, protein degradation, data independent acquisition, quantitative proteomics

## Abstract

Stable isotope labeling by amino acids in cell culture (SILAC) coupled to data-dependent acquisition (DDA) is a common approach to quantitative proteomics with the desirable benefit of reducing batch effects during sample processing and data acquisition. More recently, using data-independent acquisition (DIA/SWATH) to systematically measure peptides has gained popularity for its comprehensiveness, reproducibility, and accuracy of quantification. The complementary advantages of these two techniques logically suggests combining them. Here, we develop a SILAC-DIA-MS workflow using free, open-source software. We determine empirically that using DIA achieves similar peptide detection numbers as DDA and that DIA improves the quantitative accuracy and precision of SILAC by an order of magnitude. Finally, we apply SILAC-DIA-MS to determine protein turnover rates of cells treated with bortezomib, a 26S proteasome inhibitor FDA-approved for multiple myeloma and mantle cell lymphoma. We observe that SILAC-DIA produces more sensitive protein turnover models. Of the proteins determined differentially degraded by both acquisition methods, we find known ubiquitin-proteasome degrands such as HNRNPK, EIF3A, and IF4A1/EIF4A-1, and a slower turnover for CATD, a protein implicated in invasive breast cancer. With improved quantification from DIA, we anticipate this workflow making SILAC-based experiments like protein turnover more sensitive.
