## Supplemental Table 3. Data-independent acquisition methods parameters and windowing schemes used in this work. for "Improved SILAC quantification with data independent acquisition to investigate bortezomib-induced protein degradation"

### Sheet: Method Settings
Supplemental Table 3. Mass spectrometer method settings for pulseSILAC-DIA data acquisition
Single Injection Quantitative Acquisitions:
		QEHFX
MS1 Settings	Range	390-1010 m/z
	Resolution	60000
	Max IIT (ms)	60
	AGC Target	1000000
	Data Type	Centroid
MS2 Settings	Windowing Scheme	8 m/z staggered
	Resolution	15000
	Max IIT (ms)	20
	AGC Target	1000000
	Loop Count	75
	Default Charge	3
	(N)CE	27
	Data Type	Centroid
6x Injection Chromatogram Library Acquisitions:
		QEHFX
MS1 Settings	Range	395-505 m/z, 495-605 m/z, etc…
	Resolution	60000
	Max IIT (ms)	60
	AGC Target	1000000
	Data Type	Centroid
MS2 Settings	Windowing Scheme	6x GPF-DIA w/ 4 m/z staggered
	Resolution	30000
	Max IIT (ms)	60
	AGC Target	1000000
	Loop Count	25
	Default Charge	3
	(N)CE	27
	Data Type	Centroid

### Sheet: 400-1000 mz, 8 mz staggered
Scan	Start m/z	Center m/z	Stop m/z	Delta m/z
1	400.432	404.434	408.436	8.00366
2	408.436	412.437	416.439	8.00363
3	416.439	420.441	424.443	8.00363
4	424.443	428.445	432.446	8.00363
5	432.446	436.448	440.45	8.00366
6	440.45	444.452	448.454	8.00363
7	448.454	452.456	456.457	8.00363
8	456.457	460.459	464.461	8.00363
9	464.461	468.463	472.465	8.00363
10	472.465	476.466	480.468	8.00366
11	480.468	484.47	488.472	8.00363
12	488.472	492.474	496.476	8.00363
13	496.476	500.477	504.479	8.00363
14	504.479	508.481	512.483	8.00366
15	512.483	516.485	520.486	8.0036
16	520.486	524.488	528.49	8.00366
17	528.49	532.492	536.494	8.00366
18	536.494	540.496	544.497	8.0036
19	544.497	548.499	552.501	8.00366
20	552.501	556.503	560.505	8.0036
21	560.505	564.506	568.508	8.00366
22	568.508	572.51	576.512	8.00366
23	576.512	580.514	584.516	8.0036
24	584.516	588.517	592.519	8.00366
25	592.519	596.521	600.523	8.0036
26	600.523	604.525	608.527	8.00366
27	608.527	612.528	616.53	8.00366
28	616.53	620.532	624.534	8.0036
29	624.534	628.536	632.537	8.00366
30	632.537	636.539	640.541	8.0036
31	640.541	644.543	648.545	8.00366
32	648.545	652.547	656.548	8.00366
33	656.548	660.55	664.552	8.0036
34	664.552	668.554	672.556	8.00366
35	672.556	676.557	680.559	8.0036
36	680.559	684.561	688.563	8.00366
37	688.563	692.565	696.567	8.00366
38	696.567	700.568	704.57	8.0036
39	704.57	708.572	712.574	8.00366
40	712.574	716.576	720.577	8.0036
41	720.577	724.579	728.581	8.00366
42	728.581	732.583	736.585	8.00366
43	736.585	740.587	744.588	8.0036
44	744.588	748.59	752.592	8.00366
45	752.592	756.594	760.596	8.0036
46	760.596	764.597	768.599	8.00366
47	768.599	772.601	776.603	8.00366
48	776.603	780.605	784.606	8.0036
49	784.606	788.608	792.61	8.00366
50	792.61	796.612	800.614	8.0036
51	800.614	804.616	808.617	8.00366
52	808.617	812.619	816.621	8.00366
53	816.621	820.623	824.625	8.0036
54	824.625	828.626	832.628	8.00366
55	832.628	836.63	840.632	8.00366
56	840.632	844.634	848.636	8.0036
57	848.636	852.637	856.639	8.00366
58	856.639	860.641	864.643	8.0036
59	864.643	868.645	872.647	8.00366
60	872.647	876.648	880.65	8.00366
61	880.65	884.652	888.654	8.0036
62	888.654	892.656	896.658	8.00366
63	896.658	900.659	904.661	8.0036
64	904.661	908.663	912.665	8.00366
65	912.665	916.667	920.668	8.00366
66	920.668	924.67	928.672	8.0036
67	928.672	932.674	936.676	8.00366
68	936.676	940.678	944.679	8.0036
69	944.679	948.681	952.683	8.00366
70	952.683	956.685	960.687	8.00366
71	960.687	964.688	968.69	8.0036
72	968.69	972.692	976.694	8.00366
73	976.694	980.696	984.697	8.0036
74	984.697	988.699	992.701	8.00366
75	992.701	996.703	1000.7	8.00366
76	396.43	400.432	404.434	8.00363
77	404.434	408.436	412.437	8.00363
78	412.437	416.439	420.441	8.00366
79	420.441	424.443	428.445	8.00363
80	428.445	432.446	436.448	8.00363
81	436.448	440.45	444.452	8.00363
82	444.452	448.454	452.456	8.00363
83	452.456	456.457	460.459	8.00366
84	460.459	464.461	468.463	8.00363
85	468.463	472.465	476.466	8.00363
86	476.466	480.468	484.47	8.00363
87	484.47	488.472	492.474	8.00363
88	492.474	496.476	500.477	8.00366
89	500.477	504.479	508.481	8.00363
90	508.481	512.483	516.485	8.00366
91	516.485	520.486	524.488	8.0036
92	524.488	528.49	532.492	8.00366
93	532.492	536.494	540.496	8.0036
94	540.496	544.497	548.499	8.00366
95	548.499	552.501	556.503	8.00366
96	556.503	560.505	564.506	8.0036
97	564.506	568.508	572.51	8.00366
98	572.51	576.512	580.514	8.0036
99	580.514	584.516	588.517	8.00366
100	588.517	592.519	596.521	8.00366
101	596.521	600.523	604.525	8.0036
102	604.525	608.527	612.528	8.00366
103	612.528	616.53	620.532	8.0036
104	620.532	624.534	628.536	8.00366
105	628.536	632.537	636.539	8.00366
106	636.539	640.541	644.543	8.0036
107	644.543	648.545	652.547	8.00366
108	652.547	656.548	660.55	8.0036
109	660.55	664.552	668.554	8.00366
110	668.554	672.556	676.557	8.00366
111	676.557	680.559	684.561	8.0036
112	684.561	688.563	692.565	8.00366
113	692.565	696.567	700.568	8.0036
114	700.568	704.57	708.572	8.00366
115	708.572	712.574	716.576	8.00366
116	716.576	720.577	724.579	8.0036
117	724.579	728.581	732.583	8.00366
118	732.583	736.585	740.587	8.0036
119	740.587	744.588	748.59	8.00366
120	748.59	752.592	756.594	8.00366
121	756.594	760.596	764.597	8.0036
122	764.597	768.599	772.601	8.00366
123	772.601	776.603	780.605	8.0036
124	780.605	784.606	788.608	8.00366
125	788.608	792.61	796.612	8.00366
126	796.612	800.614	804.616	8.0036
127	804.616	808.617	812.619	8.00366
128	812.619	816.621	820.623	8.00366
129	820.623	824.625	828.626	8.0036
130	828.626	832.628	836.63	8.00366
131	836.63	840.632	844.634	8.0036
132	844.634	848.636	852.637	8.00366
133	852.637	856.639	860.641	8.00366
134	860.641	864.643	868.645	8.0036
135	868.645	872.647	876.648	8.00366
136	876.648	880.65	884.652	8.0036
137	884.652	888.654	892.656	8.00366
138	892.656	896.658	900.659	8.00366
139	900.659	904.661	908.663	8.0036
140	908.663	912.665	916.667	8.00366
141	916.667	920.668	924.67	8.0036
142	924.67	928.672	932.674	8.00366
143	932.674	936.676	940.678	8.00366
144	940.678	944.679	948.681	8.0036
145	948.681	952.683	956.685	8.00366
146	956.685	960.687	964.688	8.0036
147	964.688	968.69	972.692	8.00366
148	972.692	976.694	980.696	8.00366
149	980.696	984.697	988.699	8.0036
150	988.699	992.701	996.703	8.00366
151	996.703	1000.7	1004.71	8.0036

### Sheet: 400-1000 mz, 8 mz
Scan	Start m/z	Center m/z	Stop m/z	Delta m/z
1	400.432	404.434	408.436	8.00366
2	408.436	412.437	416.439	8.00363
3	416.439	420.441	424.443	8.00363
4	424.443	428.445	432.446	8.00363
5	432.446	436.448	440.45	8.00366
6	440.45	444.452	448.454	8.00363
7	448.454	452.456	456.457	8.00363
8	456.457	460.459	464.461	8.00363
9	464.461	468.463	472.465	8.00363
10	472.465	476.466	480.468	8.00366
11	480.468	484.47	488.472	8.00363
12	488.472	492.474	496.476	8.00363
13	496.476	500.477	504.479	8.00363
14	504.479	508.481	512.483	8.00366
15	512.483	516.485	520.486	8.0036
16	520.486	524.488	528.49	8.00366
17	528.49	532.492	536.494	8.00366
18	536.494	540.496	544.497	8.0036
19	544.497	548.499	552.501	8.00366
20	552.501	556.503	560.505	8.0036
21	560.505	564.506	568.508	8.00366
22	568.508	572.51	576.512	8.00366
23	576.512	580.514	584.516	8.0036
24	584.516	588.517	592.519	8.00366
25	592.519	596.521	600.523	8.0036
26	600.523	604.525	608.527	8.00366
27	608.527	612.528	616.53	8.00366
28	616.53	620.532	624.534	8.0036
29	624.534	628.536	632.537	8.00366
30	632.537	636.539	640.541	8.0036
31	640.541	644.543	648.545	8.00366
32	648.545	652.547	656.548	8.00366
33	656.548	660.55	664.552	8.0036
34	664.552	668.554	672.556	8.00366
35	672.556	676.557	680.559	8.0036
36	680.559	684.561	688.563	8.00366
37	688.563	692.565	696.567	8.00366
38	696.567	700.568	704.57	8.0036
39	704.57	708.572	712.574	8.00366
40	712.574	716.576	720.577	8.0036
41	720.577	724.579	728.581	8.00366
42	728.581	732.583	736.585	8.00366
43	736.585	740.587	744.588	8.0036
44	744.588	748.59	752.592	8.00366
45	752.592	756.594	760.596	8.0036
46	760.596	764.597	768.599	8.00366
47	768.599	772.601	776.603	8.00366
48	776.603	780.605	784.606	8.0036
49	784.606	788.608	792.61	8.00366
50	792.61	796.612	800.614	8.0036
51	800.614	804.616	808.617	8.00366
52	808.617	812.619	816.621	8.00366
53	816.621	820.623	824.625	8.0036
54	824.625	828.626	832.628	8.00366
55	832.628	836.63	840.632	8.00366
56	840.632	844.634	848.636	8.0036
57	848.636	852.637	856.639	8.00366
58	856.639	860.641	864.643	8.0036
59	864.643	868.645	872.647	8.00366
60	872.647	876.648	880.65	8.00366
61	880.65	884.652	888.654	8.0036
62	888.654	892.656	896.658	8.00366
63	896.658	900.659	904.661	8.0036
64	904.661	908.663	912.665	8.00366
65	912.665	916.667	920.668	8.00366
66	920.668	924.67	928.672	8.0036
67	928.672	932.674	936.676	8.00366
68	936.676	940.678	944.679	8.0036
69	944.679	948.681	952.683	8.00366
70	952.683	956.685	960.687	8.00366
71	960.687	964.688	968.69	8.0036
72	968.69	972.692	976.694	8.00366
73	976.694	980.696	984.697	8.0036
74	984.697	988.699	992.701	8.00366
75	992.701	996.703	1000.7	8.00366

### Sheet: 400-1000 mz, 24 mz staggered
Scan	Start m/z	Center m/z	Stop m/z	Delta m/z
1	400.432	412.437	424.443	24.0109
2	424.443	436.448	448.454	24.0109
3	448.454	460.459	472.465	24.0109
4	472.465	484.47	496.476	24.0109
5	496.476	508.481	520.486	24.0109
6	520.486	532.492	544.497	24.0109
7	544.497	556.503	568.508	24.0109
8	568.508	580.514	592.519	24.0109
9	592.519	604.525	616.53	24.0109
10	616.53	628.536	640.541	24.0109
11	640.541	652.547	664.552	24.0109
12	664.552	676.557	688.563	24.0109
13	688.563	700.568	712.574	24.0109
14	712.574	724.579	736.585	24.0109
15	736.585	748.59	760.596	24.0109
16	760.596	772.601	784.606	24.0109
17	784.606	796.612	808.617	24.0109
18	808.617	820.623	832.628	24.0109
19	832.628	844.634	856.639	24.0109
20	856.639	868.645	880.65	24.0109
21	880.65	892.656	904.661	24.0109
22	904.661	916.667	928.672	24.0109
23	928.672	940.678	952.683	24.0109
24	952.683	964.688	976.694	24.0109
25	976.694	988.699	1000.7	24.0109
26	388.426	400.432	412.437	24.0109
27	412.437	424.443	436.448	24.0109
28	436.448	448.454	460.459	24.0109
29	460.459	472.465	484.47	24.0109
30	484.47	496.476	508.481	24.0109
31	508.481	520.486	532.492	24.0109
32	532.492	544.497	556.503	24.0109
33	556.503	568.508	580.514	24.0109
34	580.514	592.519	604.525	24.0109
35	604.525	616.53	628.536	24.0109
36	628.536	640.541	652.547	24.0109
37	652.547	664.552	676.557	24.0109
38	676.557	688.563	700.568	24.0109
39	700.568	712.574	724.579	24.0109
40	724.579	736.585	748.59	24.0109
41	748.59	760.596	772.601	24.0109
42	772.601	784.607	796.612	24.0109
43	796.612	808.617	820.623	24.0109
44	820.623	832.628	844.634	24.0109
45	844.634	856.639	868.645	24.0109
46	868.645	880.65	892.656	24.0109
47	892.656	904.661	916.667	24.0109
48	916.667	928.672	940.678	24.0109
49	940.678	952.683	964.688	24.0109
50	964.688	976.694	988.699	24.0109
51	988.699	1000.7	1012.71	24.0109

### Sheet: 400-1000 mz, 12 mz
Scan	Start m/z	Center m/z	Stop m/z	Delta m/z
1	400.432	406.435	412.437	12.0055
2	412.437	418.44	424.443	12.0055
3	424.443	430.446	436.448	12.0055
4	436.448	442.451	448.454	12.0055
5	448.454	454.456	460.459	12.0055
6	460.459	466.462	472.465	12.0054
7	472.465	478.467	484.47	12.0055
8	484.47	490.473	496.476	12.0055
9	496.476	502.478	508.481	12.0055
10	508.481	514.484	520.486	12.0054
11	520.486	526.489	532.492	12.0055
12	532.492	538.495	544.497	12.0054
13	544.497	550.5	556.503	12.0055
14	556.503	562.506	568.508	12.0054
15	568.508	574.511	580.514	12.0054
16	580.514	586.516	592.519	12.0055
17	592.519	598.522	604.525	12.0054
18	604.525	610.527	616.53	12.0055
19	616.53	622.533	628.536	12.0054
20	628.536	634.538	640.541	12.0054
21	640.541	646.544	652.547	12.0055
22	652.547	658.549	664.552	12.0054
23	664.552	670.555	676.557	12.0055
24	676.557	682.56	688.563	12.0054
25	688.563	694.566	700.568	12.0054
26	700.568	706.571	712.574	12.0055
27	712.574	718.577	724.579	12.0054
28	724.579	730.582	736.585	12.0055
29	736.585	742.587	748.59	12.0054
30	748.59	754.593	760.596	12.0054
31	760.596	766.598	772.601	12.0055
32	772.601	778.604	784.606	12.0054
33	784.606	790.609	796.612	12.0055
34	796.612	802.615	808.617	12.0054
35	808.617	814.62	820.623	12.0055
36	820.623	826.626	832.628	12.0054
37	832.628	838.631	844.634	12.0054
38	844.634	850.637	856.639	12.0055
39	856.639	862.642	868.645	12.0054
40	868.645	874.647	880.65	12.0055
41	880.65	886.653	892.656	12.0054
42	892.656	898.658	904.661	12.0054
43	904.661	910.664	916.667	12.0055
44	916.667	922.669	928.672	12.0054
45	928.672	934.675	940.678	12.0055
46	940.678	946.68	952.683	12.0054
47	952.683	958.686	964.688	12.0054
48	964.688	970.691	976.694	12.0055
49	976.694	982.697	988.699	12.0054
50	988.699	994.702	1000.7	12.0055

### Sheet: Chromatogram Library Scheme
400-500 m/z chromatogram library acquisition						500-600 m/z chromatogram library acquisition						600-700 m/z chromatogram library acquisition						700-800 m/z chromatogram library acquisition						800-900 m/z chromatogram library acquisition						900-1000 m/z chromatogram library acquisition
Scan	Start m/z	Center m/z	Stop m/z	Delta m/z		Scan	Start m/z	Center m/z	Stop m/z	Delta m/z		Scan	Start m/z	Center m/z	Stop m/z	Delta m/z		Scan	Start m/z	Center m/z	Stop m/z	Delta m/z		Scan	Start m/z	Center m/z	Stop m/z	Delta m/z		Scan	Start m/z	Center m/z	Stop m/z	Delta m/z
1	400.432	402.433	404.434	4.00183		1	500.477	502.478	504.479	4.0018		1	600.523	602.524	604.525	4.00183		1	700.568	702.569	704.57	4.00183		1	800.614	802.615	804.616	4.00183		1	900.659	902.66	904.661	4.00177
2	404.434	406.435	408.436	4.00183		2	504.479	506.48	508.481	4.00183		2	604.525	606.526	608.527	4.00183		2	704.57	706.571	708.572	4.00183		2	804.616	806.616	808.617	4.00183		2	904.661	906.662	908.663	4.00183
3	408.436	410.436	412.437	4.0018		3	508.481	510.482	512.483	4.00183		3	608.527	610.527	612.528	4.00183		3	708.572	710.573	712.574	4.00183		3	808.617	810.618	812.619	4.00183		3	908.663	910.664	912.665	4.00183
4	412.437	414.438	416.439	4.00183		4	512.483	514.484	516.485	4.00183		4	612.528	614.529	616.53	4.00183		4	712.574	714.575	716.576	4.00183		4	812.619	814.62	816.621	4.00183		4	912.665	914.666	916.667	4.00183
5	416.439	418.44	420.441	4.00183		5	516.485	518.486	520.486	4.00177		5	616.53	618.531	620.532	4.00177		5	716.576	718.577	720.577	4.00177		5	816.621	818.622	820.623	4.00183		5	916.667	918.668	920.668	4.00183
6	420.441	422.442	424.443	4.0018		6	520.486	522.487	524.488	4.00183		6	620.532	622.533	624.534	4.00183		6	720.577	722.578	724.579	4.00183		6	820.623	822.624	824.625	4.00177		6	920.668	922.669	924.67	4.00177
7	424.443	426.444	428.445	4.00183		7	524.488	526.489	528.49	4.00183		7	624.534	626.535	628.536	4.00183		7	724.579	726.58	728.581	4.00183		7	824.625	826.626	828.626	4.00183		7	924.67	926.671	928.672	4.00183
8	428.445	430.446	432.446	4.0018		8	528.49	530.491	532.492	4.00183		8	628.536	630.537	632.537	4.00183		8	728.581	730.582	732.583	4.00183		8	828.626	830.627	832.628	4.00183		8	928.672	930.673	932.674	4.00183
9	432.446	434.447	436.448	4.00183		9	532.492	534.493	536.494	4.00183		9	632.537	634.538	636.539	4.00183		9	732.583	734.584	736.585	4.00183		9	832.628	834.629	836.63	4.00183		9	932.674	934.675	936.676	4.00183
10	436.448	438.449	440.45	4.00183		10	536.494	538.495	540.496	4.00177		10	636.539	638.54	640.541	4.00177		10	736.585	738.586	740.587	4.00177		10	836.63	838.631	840.632	4.00183		10	936.676	938.677	940.678	4.00183
11	440.45	442.451	444.452	4.0018		11	540.496	542.496	544.497	4.00183		11	640.541	642.542	644.543	4.00183		11	740.587	742.587	744.588	4.00183		11	840.632	842.633	844.634	4.00177		11	940.678	942.678	944.679	4.00177
12	444.452	446.453	448.454	4.00183		12	544.497	546.498	548.499	4.00183		12	644.543	646.544	648.545	4.00183		12	744.588	746.589	748.59	4.00183		12	844.634	846.635	848.636	4.00183		12	944.679	946.68	948.681	4.00183
13	448.454	450.455	452.456	4.0018		13	548.499	550.5	552.501	4.00183		13	648.545	650.546	652.547	4.00183		13	748.59	750.591	752.592	4.00183		13	848.636	850.637	852.637	4.00183		13	948.681	950.682	952.683	4.00183
14	452.456	454.456	456.457	4.00183		14	552.501	554.502	556.503	4.00183		14	652.547	654.547	656.548	4.00183		14	752.592	754.593	756.594	4.00183		14	852.637	854.638	856.639	4.00183		14	952.683	954.684	956.685	4.00183
15	456.457	458.458	460.459	4.00183		15	556.503	558.504	560.505	4.00177		15	656.548	658.549	660.55	4.00177		15	756.594	758.595	760.596	4.00177		15	856.639	858.64	860.641	4.00183		15	956.685	958.686	960.687	4.00183
16	460.459	462.46	464.461	4.0018		16	560.505	562.506	564.506	4.00183		16	660.55	662.551	664.552	4.00183		16	760.596	762.596	764.597	4.00183		16	860.641	862.642	864.643	4.00177		16	960.687	962.688	964.688	4.00177
17	464.461	466.462	468.463	4.00183		17	564.506	566.507	568.508	4.00183		17	664.552	666.553	668.554	4.00183		17	764.597	766.598	768.599	4.00183		17	864.643	866.644	868.645	4.00183		17	964.688	966.689	968.69	4.00183
18	468.463	470.464	472.465	4.0018		18	568.508	570.509	572.51	4.00183		18	668.554	670.555	672.556	4.00183		18	768.599	770.6	772.601	4.00183		18	868.645	870.646	872.647	4.00183		18	968.69	970.691	972.692	4.00183
19	472.465	474.466	476.466	4.00183		19	572.51	574.511	576.512	4.00183		19	672.556	674.557	676.557	4.00183		19	772.601	774.602	776.603	4.00183		19	872.647	874.647	876.648	4.00183		19	972.692	974.693	976.694	4.00183
20	476.466	478.467	480.468	4.00183		20	576.512	578.513	580.514	4.00177		20	676.557	678.558	680.559	4.00177		20	776.603	778.604	780.605	4.00177		20	876.648	878.649	880.65	4.00183		20	976.694	978.695	980.696	4.00183
21	480.468	482.469	484.47	4.0018		21	580.514	582.515	584.516	4.00183		21	680.559	682.56	684.561	4.00183		21	780.605	782.606	784.606	4.00183		21	880.65	882.651	884.652	4.00177		21	980.696	982.697	984.697	4.00177
22	484.47	486.471	488.472	4.00183		22	584.516	586.516	588.517	4.00183		22	684.561	686.562	688.563	4.00183		22	784.606	786.607	788.608	4.00183		22	884.652	886.653	888.654	4.00183		22	984.697	986.698	988.699	4.00183
23	488.472	490.473	492.474	4.0018		23	588.517	590.518	592.519	4.00183		23	688.563	690.564	692.565	4.00183		23	788.608	790.609	792.61	4.00183		23	888.654	890.655	892.656	4.00183		23	988.699	990.7	992.701	4.00183
24	492.474	494.475	496.476	4.00183		24	592.519	594.52	596.521	4.00183		24	692.565	694.566	696.567	4.00183		24	792.61	794.611	796.612	4.00183		24	892.656	894.657	896.658	4.00183		24	992.701	994.702	996.703	4.00183
25	496.476	498.476	500.477	4.00183		25	596.521	598.522	600.523	4.00177		25	696.567	698.567	700.568	4.00177		25	796.612	798.613	800.614	4.00177		25	896.658	898.658	900.659	4.00183		25	996.703	998.704	1000.7	4.00183
26	398.431	400.432	402.433	4.0018		26	498.476	500.477	502.478	4.0018		26	598.522	600.523	602.524	4.00183		26	698.567	700.568	702.569	4.00177		26	798.613	800.614	802.615	4.00177		26	898.658	900.659	902.66	4.00177
27	402.433	404.434	406.435	4.00183		27	502.478	504.479	506.48	4.00183		27	602.524	604.525	606.526	4.00183		27	702.569	704.57	706.571	4.00183		27	802.615	804.616	806.616	4.00183		27	902.66	904.661	906.662	4.00183
28	406.435	408.436	410.436	4.00183		28	506.48	508.481	510.482	4.00183		28	606.526	608.527	610.527	4.00183		28	706.571	708.572	710.573	4.00183		28	806.616	808.617	810.618	4.00183		28	906.662	908.663	910.664	4.00183
29	410.436	412.437	414.438	4.0018		29	510.482	512.483	514.484	4.00183		29	610.527	612.528	614.529	4.00183		29	710.573	712.574	714.575	4.00183		29	810.618	812.619	814.62	4.00183		29	910.664	912.665	914.666	4.00183
30	414.438	416.439	418.44	4.00183		30	514.484	516.485	518.486	4.00177		30	614.529	616.53	618.531	4.00177		30	714.575	716.576	718.577	4.00183		30	814.62	816.621	818.622	4.00183		30	914.666	916.667	918.668	4.00183
31	418.44	420.441	422.442	4.0018		31	518.486	520.486	522.487	4.00183		31	618.531	620.532	622.533	4.00183		31	718.577	720.577	722.578	4.00177		31	818.622	820.623	822.624	4.00177		31	918.668	920.668	922.669	4.00177
32	422.442	424.443	426.444	4.00183		32	522.487	524.488	526.489	4.00183		32	622.533	624.534	626.535	4.00183		32	722.578	724.579	726.58	4.00183		32	822.624	824.625	826.626	4.00183		32	922.669	924.67	926.671	4.00183
33	426.444	428.445	430.446	4.00183		33	526.489	528.49	530.491	4.00183		33	626.535	628.536	630.537	4.00183		33	726.58	728.581	730.582	4.00183		33	826.626	828.626	830.627	4.00183		33	926.671	928.672	930.673	4.00183
34	430.446	432.446	434.447	4.0018		34	530.491	532.492	534.493	4.00183		34	630.537	632.537	634.538	4.00183		34	730.582	732.583	734.584	4.00183		34	830.627	832.628	834.629	4.00183		34	930.673	932.674	934.675	4.00183
35	434.447	436.448	438.449	4.00183		35	534.493	536.494	538.495	4.00177		35	634.538	636.539	638.54	4.00177		35	734.584	736.585	738.586	4.00183		35	834.629	836.63	838.631	4.00183		35	934.675	936.676	938.677	4.00183
36	438.449	440.45	442.451	4.0018		36	538.495	540.496	542.496	4.00183		36	638.54	640.541	642.542	4.00183		36	738.586	740.587	742.587	4.00177		36	838.631	840.632	842.633	4.00177		36	938.677	940.678	942.678	4.00177
37	442.451	444.452	446.453	4.00183		37	542.496	544.497	546.498	4.00183		37	642.542	644.543	646.544	4.00183		37	742.587	744.588	746.589	4.00183		37	842.633	844.634	846.635	4.00183		37	942.678	944.679	946.68	4.00183
38	446.453	448.454	450.455	4.00183		38	546.498	548.499	550.5	4.00183		38	646.544	648.545	650.546	4.00183		38	746.589	748.59	750.591	4.00183		38	846.635	848.636	850.637	4.00183		38	946.68	948.681	950.682	4.00183
39	450.455	452.456	454.456	4.0018		39	550.5	552.501	554.502	4.00183		39	650.546	652.547	654.547	4.00183		39	750.591	752.592	754.593	4.00183		39	850.637	852.637	854.638	4.00183		39	950.682	952.683	954.684	4.00183
40	454.456	456.457	458.458	4.00183		40	554.502	556.503	558.504	4.00177		40	654.547	656.548	658.549	4.00183		40	754.593	756.594	758.595	4.00183		40	854.638	856.639	858.64	4.00183		40	954.684	956.685	958.686	4.00183
41	458.458	460.459	462.46	4.0018		41	558.504	560.505	562.506	4.00183		41	658.549	660.55	662.551	4.00177		41	758.595	760.596	762.596	4.00177		41	858.64	860.641	862.642	4.00177		41	958.686	960.687	962.688	4.00183
42	462.46	464.461	466.462	4.00183		42	562.506	564.506	566.507	4.00183		42	662.551	664.552	666.553	4.00183		42	762.596	764.597	766.598	4.00183		42	862.642	864.643	866.644	4.00183		42	962.688	964.688	966.689	4.00177
43	466.462	468.463	470.464	4.00183		43	566.507	568.508	570.509	4.00183		43	666.553	668.554	670.555	4.00183		43	766.598	768.599	770.6	4.00183		43	866.644	868.645	870.646	4.00183		43	966.689	968.69	970.691	4.00183
44	470.464	472.465	474.466	4.0018		44	570.509	572.51	574.511	4.00183		44	670.555	672.556	674.557	4.00183		44	770.6	772.601	774.602	4.00183		44	870.646	872.647	874.647	4.00183		44	970.691	972.692	974.693	4.00183
45	474.466	476.466	478.467	4.00183		45	574.511	576.512	578.513	4.00177		45	674.557	676.557	678.558	4.00183		45	774.602	776.603	778.604	4.00183		45	874.647	876.648	878.649	4.00183		45	974.693	976.694	978.695	4.00183
46	478.467	480.468	482.469	4.0018		46	578.513	580.514	582.515	4.00183		46	678.558	680.559	682.56	4.00177		46	778.604	780.605	782.606	4.00177		46	878.649	880.65	882.651	4.00177		46	978.695	980.696	982.697	4.00183
47	482.469	484.47	486.471	4.00183		47	582.515	584.516	586.516	4.00183		47	682.56	684.561	686.562	4.00183		47	782.606	784.606	786.607	4.00183		47	882.651	884.652	886.653	4.00183		47	982.697	984.697	986.698	4.00177
48	486.471	488.472	490.473	4.00183		48	586.516	588.517	590.518	4.00183		48	686.562	688.563	690.564	4.00183		48	786.607	788.608	790.609	4.00183		48	886.653	888.654	890.655	4.00183		48	986.698	988.699	990.7	4.00183
49	490.473	492.474	494.475	4.0018		49	590.518	592.519	594.52	4.00183		49	690.564	692.565	694.566	4.00183		49	790.609	792.61	794.611	4.00183		49	890.655	892.656	894.657	4.00183		49	990.7	992.701	994.702	4.00183
50	494.475	496.476	498.476	4.00183		50	594.52	596.521	598.522	4.00177		50	694.566	696.567	698.567	4.00183		50	794.611	796.612	798.613	4.00183		50	894.657	896.658	898.658	4.00183		50	994.702	996.703	998.704	4.00183
51	498.476	500.477	502.478	4.0018		51	598.522	600.523	602.524	4.00183		51	698.567	700.568	702.569	4.00177		51	798.613	800.614	802.615	4.00177		51	898.658	900.659	902.66	4.00177		51	998.704	1000.7	1002.71	4.00183
